# A distant global control region is essential for normal expression of anterior *HOXA* genes during mouse and human craniofacial development

**DOI:** 10.1101/2022.03.10.483852

**Authors:** Andrea Wilderman, Eva D’haene, Machteld Baetens, Tara N. Yankee, Emma Wentworth Winchester, Nicole Glidden, Ellen Roets, Jo Van Dorpe, Sarah Vergult, Timothy C. Cox, Justin Cotney

## Abstract

Defects in embryonic patterning resulting in craniofacial abnormalities account for approximately 1/3 of birth defects. The regulatory programs that build and shape the face require precisely controlled spatiotemporal gene expression, achieved through tissue-specific enhancers. Large regions with coactivation of enhancer elements and co-regulation of multiple genes, referred to as superenhancers, are important in determining cell identity and perturbation could result in developmental defects. Building upon a previously published epigenomic atlas of human embryonic craniofacial tissue in which we identified over 75,000 putative embryonic craniofacial enhancer regions, we have identified 531 superenhancer regions unique to embryonic craniofacial tissue, including 37 which fall in completely noncoding regions. To demonstrate the utility of this data for the understanding of craniofacial development and the etiology of craniofacial abnormalities, we focused on a craniofacial-specific superenhancer in a ∼600kb noncoding region located between *NPVF* and *NFE2L3*. This region harbors over 100 individual putative craniofacial enhancer segments and 7 *in vivo* validated craniofacial enhancers from primary craniofacial tissue as well as strong enhancer activation signatures in a culture model of cranial neural crest cell (CNCC) development. However, none of the directly adjacent genes have been implicated in neural crest specification, craniofacial development, or abnormalities. To identify potential regulatory targets of this superenhancer region, we characterized three-dimensional chromatin structure of this region in CNCCs and mouse embryonic craniofacial tissues using multiple techniques (4C-Seq, HiC). We identified long range interactions that exclude most intervening genes and specifically target the anterior portion of the *HOXA* gene cluster located 1.2 to 1.8 Mb away. We demonstrate the specificity of the enhancer region for regulation of anterior *HOXA* genes through CRISPR/Cas9 editing of human embryonic stem cells. Mice homozygous for deletion of the superenhancer confirm the specificity of the enhancer region and demonstrate that the region is essential for viability. At fetal stages homozygotes develop at the same rate as heterozygous and wild type littermates but die at P0-P1 and have high penetrance of orofacial clefts that phenocopy previously described *Hoxa2-/-* mice. Moreover, we identified a *de novo* deletion partially overlapping the superenhancer in a human fetus with severe craniofacial abnormalities. This evidence suggests we have identified a critical noncoding locus control region that specifically regulates anterior *HOXA* genes and whose deletion is likely pathogenic in human patients.
