## Supplemental Table 2 for "A distant global control region is essential for normal expression of anterior *HOXA* genes during mouse and human craniofacial development"

### Sheet: README
Statistics regarding TSSs overlapped by superenhancers in 83 individual samples from dbSuper, human embryonic heart (VanOudenhove, J., Yankee, T.N., Wilderman, A., and Cotney, J. (2020). Epigenomic and Transcriptomic Dynamics During Human Heart Organogenesis. Circ. Res. 127, e184–e209.) and human embryonic craniofacial tissue (this study)
Number of superenhancers that overlap TSS, min/max/mean/median/IQR of TSS overlapped per superenhancer, Total number of superenhancers in tissue sample, percent overlapping at least one TSS
Related to Figure 1 Supplement 1

### Sheet: MultiTissue_SE_gene_overlap_sta
	count	min	max	mean	median	IQR	Total SE	Percent with gene overlap
AdiposeNuclei	731	1	5	1.45144	1	1	781	93.598
AdiposeTissue	48	1	3	1.20833	1	0	71	67.6056
AdrenalGland	626	1	23	1.55911	1	1	680	92.0588
Aorta	622	1	23	1.37781	1	1	703	88.478
Astrocytes	507	1	23	1.26036	1	0	650	78
Bladder	220	1	4	1.32727	1	0.25	249	88.3534
BrainAngularGyrus	655	1	23	1.37099	1	1	719	91.0987
BrainAnteriorCaudate	852	1	7	1.42488	1	1	907	93.9361
BrainCingulateGyrus	930	1	7	1.41183	1	1	1005	92.5373
BrainHippocampusMiddle	859	1	7	1.54598	1	1	908	94.6035
BrainHippocampusMiddle150	942	1	7	1.3896	1	1	1039	90.6641
BrainInferiorTemporalLobe	987	1	7	1.43161	1	1	1067	92.5023
BrainMidFrontalLobe	319	1	23	1.35423	1	0	357	89.3557
CD14	920	1	5	1.50217	1	1	1019	90.2846
CD19Primary	575	1	4	1.38435	1	1	688	83.5756
CD20	885	1	6	1.55028	1	1	970	91.2371
CD3	564	1	5	1.3422	1	1	664	84.9398
CD34adult	163	1	3	1.20245	1	0	234	69.6581
CD34fetal	92	1	4	1.25	1	0	147	62.585
CD34PrimaryRO01480	403	1	4	1.31017	1	0	456	88.3772
CD34PrimaryRO01536	679	1	6	1.46834	1	1	733	92.633
CD34PrimaryRO01549	280	1	4	1.30714	1	0	326	85.8896
CD4MemoryPrimary7pool	934	1	5	1.50321	1	1	1015	92.0197
CD4MemoryPrimary8pool	374	1	5	1.36898	1	1	410	91.2195
CD4NaivePrimary7pool	416	1	4	1.32452	1	0.25	479	86.8476
CD4NaivePrimary8pool	507	1	4	1.31953	1	1	571	88.7916
CD4pCD225intCD127pTmem	401	1	5	1.41646	1	1	444	90.3153
CD4pCD25-CD45RApNaive	441	1	6	1.60544	1	1	465	94.8387
CD4pCD25-CD45ROpMemory	444	1	5	1.4955	1	1	474	93.6709
CD4pCD25-Il17-PMAstimTh	786	1	6	1.48982	1	1	867	90.6574
CD4pCD25-Il17pPMAstimTh17	800	1	6	1.42875	1	1	871	91.8485
CD56	689	1	5	1.42816	1	1	763	90.3014
CD8Memory7pool	655	1	5	1.44275	1	1	712	91.9944
CD8Naive7pool	407	1	4	1.32678	1	1	462	88.0952
CD8Naive8pool	338	1	4	1.37278	1	1	375	90.1333
CD8primiary	713	1	6	1.49229	1	1	776	91.8814
ColonCrypt1	610	1	5	1.51967	1	1	665	91.7293
ColonCrypt2	842	1	5	1.46675	1	1	958	87.8914
ColonCrypt3	607	1	5	1.51565	1	1	644	94.2547
CS13_12383-heart	212	1	5	1.24528	1	0	272	77.9412
CS13_12690-heart	1413	1	28	2.908	2	3	1567	90.1723
CS13-12383	1960	1	23	2.26633	2	2	2275	86.1538
CS13-12690	1722	1	23	2.26771	2	2	1898	90.7271
CS13-12829	1419	1	23	2.53418	2	2	1559	91.0199
CS13-12830	1787	1	23	2.32233	2	2	1984	90.0706
CS13-12877	1760	1	23	2.1267	1	2	1994	88.2648
CS14_12408-heart	1389	1	20	2.62923	2	2	1428	97.2689
CS14_14135-heart	1545	1	20	2.29709	1	2	1574	98.1576
CS14-12408	1394	1	23	2.63199	2	2	1528	91.2304
CS14-12709	1287	1	23	2.62315	2	2	1390	92.5899
CS14-12913	1497	1	23	2.36874	2	2	1701	88.0071
CS15-13000	1337	1	23	2.77711	2	3	1456	91.8269
CS15-13019	1801	1	23	2.24931	1	2	2050	87.8537
CS15-13128	1551	1	23	2.32431	2	2	1725	89.913
CS16_12997-heart	1738	1	20	2.08343	1	1	1771	98.1366
CS16_14315-heart	1571	1	20	2.43921	2	2	1597	98.3719
CS17_12291-heart	40	1	3	1.275	1	0	44	90.9091
CS17_12331-heart	2170	1	23	2.52811	2	2	2286	94.9256
CS17-12191	1894	1	23	2.27402	2	2	2030	93.3005
CS17-12331	2222	1	23	1.9748	1	1	2375	93.5579
CS17-12341	1615	1	23	2.12693	1	1	1770	91.2429
CS17-12611	1659	1	23	2.04461	1	1	1802	92.0644
CS18_12059-heart	1648	1	23	2.45024	2	2	1709	96.4307
CS18_12456-heart	1670	1	23	2.26946	1	2	1703	98.0622
CS19_11914-heart	1002	1	20	2.07685	1	1	1025	97.7561
CS19_12135-heart	1328	1	23	2.0866	1	1	1393	95.3338
CS20_12448-heart	1304	1	20	2.72239	2	2	1337	97.5318
CS20_12451-heart	1279	1	20	2.20485	1	2	1315	97.2624
CS20-12104	1842	1	23	2.28664	2	2	1912	96.3389
CS21_11849-heart	1526	1	20	2.20446	1	2	1564	97.5703
CS21_12093-heart	1723	1	20	2.32385	1	2	1780	96.7978
CS23_12058-heart	1448	1	23	2.53039	2	2	1504	96.2766
CS23_12151-heart	1627	1	20	2.53657	2	2	1682	96.7301
DHL6	501	1	23	1.36327	1	1	566	88.5159
DND41	319	1	5	1.38558	1	1	442	72.1719
DuodenumSmoothMuscle	697	1	5	1.3472	1	1	751	92.8096
Esophagus	995	1	23	1.62211	1	1	1096	90.7847
F2-N2108	2052	1	23	2.13353	1	1	2204	93.1034
FetalIntestine	842	1	6	1.45606	1	1	919	91.6213
FetalIntestineLarge	916	1	6	1.43341	1	1	1021	89.716
FetalMuscle	1175	1	23	1.41106	1	1	1339	87.7521
FetalThymus	394	1	5	1.44416	1	1	481	81.9127
Gastric	1000	1	5	1.55	1	1	1081	92.5069
H1	425	1	4	1.12471	1	0	684	62.1345
H2171	284	1	6	1.32746	1	0	357	79.5518
HBL1	374	1	4	1.26471	1	0	461	81.128
HCC1954	314	1	5	1.28344	1	0	477	65.8281
HCT-116	322	1	5	1.69565	1	1	387	83.2041
HeLa	568	1	5	1.46479	1	1	698	81.3754
HepG2	376	1	5	1.30319	1	0.25	497	75.6539
HMEC	829	1	23	1.26297	1	0	1099	75.4322
HSMM	544	1	23	1.21691	1	0	743	73.2167
LeftVentricle	916	1	4	1.44651	1	1	972	94.2387
LNCaP	505	1	5	1.49505	1	1	539	93.692
Lung	1210	1	23	1.50413	1	1	1286	94.0902
Ly1	459	1	23	1.32462	1	0	530	86.6038
Ly3	629	1	4	1.35453	1	1	790	79.6203
Ly4	640	1	23	1.2625	1	0	786	81.4249
MCF-7	74	1	2	1.2027	1	0	117	63.2479
NHEK	822	1	4	1.23236	1	0	1024	80.2734
NHLF	662	1	23	1.3565	1	1	784	84.4388
Osteoblasts	877	1	23	1.32953	1	0	1089	80.5326
Ovary	427	1	23	1.48946	1	1	478	89.3305
Panc1	303	1	7	1.46205	1	1	355	85.3521
Pancreas	523	1	4	1.34417	1	1	591	88.4941
PancreaticIslets	654	1	5	1.68196	1	1	708	92.3729
PsoasMuscle	467	1	5	1.49893	1	1	505	92.4752
RightAtrium	815	1	5	1.41963	1	1	889	91.676
RightVentricle	352	1	5	1.26989	1	0	390	90.2564
SigmoidColon	945	1	5	1.5545	1	1	1023	92.3754
SkeletalMuscle	568	1	23	1.51761	1	1	618	91.9094
SkeletalMuscleMyoblast	464	1	23	1.19828	1	0	645	71.938
SmallIntestine	869	1	5	1.50403	1	1	946	91.8605
Spleen	1118	1	5	1.54204	1	1	1197	93.4002
StomachSmoothMuscle	550	1	5	1.36364	1	1	611	90.0164
Thymus	467	1	6	1.36831	1	1	559	83.542
Toledo	627	1	5	1.40191	1	1	782	80.179
Tonsil	907	1	5	1.40132	1	1	979	92.6456
