## Supplemental Table 7 for "A distant global control region is essential for normal expression of anterior *HOXA* genes during mouse and human craniofacial development"

### Sheet: README
Normalized RNA-seq gene counts for WT H9 hESCs and CNCCs derived from WT H9 hESCs
Related to Figure 3

### Sheet: Sheet1
Gene	H9_rep1	H9_rep2	H9_rep3	CNCC_rep1	CNCC_rep2	CNCC_rep3
OSBPL3	1051.52	1097.05	1086.21	572.751	716.36	570.817
CYCS	6541.53	5947.84	6910.77	2898.1	3156.96	3763.83
C7orf31	92.9525	130.657	115.449	63.1467	104.877	94.1452
NPVF	0	0	0	0	0	0
NFE2L3	8615.53	7309.74	6689.81	532.869	620.372	464.78
HNRNPA2B1	62151.3	56851.2	72927.5	56252.6	62750.9	68316.7
CBX3	9142.26	9951.13	9844.16	6079.8	7739.54	8177.75
SNX10	923.715	892.235	844.14	137.372	224.862	195.228
SKAP2	171.381	158.907	163.862	303.547	505.718	395.41
HOXA1	0	0	0	223.783	351.959	311.175
HOTAIR	0	0	0	0	0.888785	0
HOTAIRM1	0	0	0	1618.55	1197.19	1314.07
HOXA2	0	0	0	542.84	626.593	772.982
HOXA3	0	0	0	285.822	988.328	795.775
HOXA-AS3	0	2.35418	0	732.28	6772.54	3912.48
HOXA4	0	0	0	28.8037	61.3261	30.7211
HOXA5	0	0	0	8.86269	23.1084	18.829
HOXA6	0	0	0	0	6.22149	3.96401
HOXA7	0	0	1.24138	37.6664	391.954	210.093
HOXA9	0	1.17709	0	7.75485	141.317	71.3522
HOXA10	0	0	0	0	0	0
HOXA10-AS	0	0	0	13.294	74.6579	59.4602
HOXA11	0	0	0	0	0	0
HOXA11-AS	0	0	0	0	2.66635	2.97301
HOXA13	0	0	0	0	0	0
