## Supplemental Table 8 for "A distant global control region is essential for normal expression of anterior *HOXA* genes during mouse and human craniofacial development"

### Sheet: README
Real-Time qPCR data comparing differentiation markers between CNCCs derived from WT H9 hESCs and clones heterozygous for the deletion or with hemizygous inversion
+/-	Heterozygous
-/inv	Hemizygous inversion
Related to Figure 4 Supplement 3
Indicated the need for complete RNA-seq. The RNA-seq data was used to generate Figure 4 Supplement 3 and Figure 4 Supplement 4

### Sheet: Sheet1
	Basal difference in gene expression (relative to WT H9)									Average			SEM
		-/inv rep 1	-/inv rep 2	-/inv rep 3	+/- rep 1	+/- rep 2	+/- rep 3			-/inv	+/-		-/inv	+/-
	PAX3	1.927	0.85979	1.957	2.88597	1.40796	1.72627		PAX3	1.58126	2.00673		0.36084	0.44912
	PAX7	1.59986	1.73946	2.23206	1.23929	2.62055	1.69786		PAX7	1.85713	1.85257		0.19175	0.406169
	SOX10	1.46488	1.40848	1.83262	1.2899	1.30842	1.20553		SOX10	1.56866	1.26795		0.132982	0.0316653
	SNAI2	1.78914	2.08515	5.469	1.0537	0.661098	1.93292		SNAI2	3.11443	1.21591		1.18038	0.375995
	NR2F1	2.45988	1.26916	4.86276	1.49875	0.928697	1.71058		NR2F1	2.86393	1.37934		1.05687	0.233474
	TFAP2A	1.07862	1.36614	1.48436	2.44322	1.82466	2.38662		TFAP2A	1.30971	2.21817		0.12048	0.19743
	ZIC1	3.60142	1.37328	2.09756	3.37482	2.14828	1.21055		ZIC1	2.35742	2.24455		0.656199	0.626625
	Change in gene expression upon differentation to NCC															Average				SEM
	WT (rep 1a)	WT (rep 1b)	WT (rep 2a)	WT (rep 2b)	WT (rep 3a)	WT (rep 3b)	-/inv rep 1	-/inv rep 2	-/inv rep 3	+/- rep 1	+/- rep 2	+/- rep 3			WT	-/inv	+/-		WT	-/inv	+/-
PAX3	106.061	113.099	82.3682	75.4718	691.783	228.646	17.7723	257.179	6.57264	55.2734	156.19	277.586		PAX3	216.238	93.8412	163.017		97.777	81.7327	64.2669
PAX7	4.76731	4.28734	3.67398	4.91687	5.98729	2.24074	2.65037	6.08452	3.16721	6.3959	7.28488	5.84845		PAX7	4.31225	3.96736	6.50974		0.518896	1.06904	0.41855
SOX10	2.36315	2.12404	1.88267	1.58607	3.82352	1.34191	1.06476	1.69579	0.859736	1.90791	2.2169	1.54117		SOX10	2.18689	1.20676	1.88866		0.35968	0.251574	0.195303
SNAI2	4.73056	3.72847	8.06042	6.95322	21.2485	6.85893	10.3011	3.70464	2.97446	8.42844	8.91393	6.53435		SNAI2	8.59668	5.66006	7.95891		2.6123	2.33006	0.725933
NR2F1	23.7404	20.6736	7.12015	6.06101	85.2074	27.7021	2.34898	19.6259	8.97967	14.1695	39.2461	22.4505		NR2F1	28.4174	10.3182	25.2887		11.9175	5.03211	7.37678
TFAP2A	5.178	6.43159	6.69657	6.22764	7.08301	4.80006	6.10203	6.17317	16.5323	3.99321	7.885	6.0911		TFAP2A	6.06948	9.60249	5.98977		0.364362	3.46495	1.1246
ZIC1	476.737	1900.09	229.637	273.049	973.259	818.884	478.021	1781.45	329.886	3317.55	1818.29	4428.42		ZIC1	778.609	863.12	3188.09		254.645	461.153	756.256
															WT	-/inv	+/-
														PAX3	216.238	93.8412	163.017
															WT	-/inv	+/-
														ZIC1	778.609	863.12	3188.09
															WT	-/inv	+/-
														PAX7	4.31225	3.96736	6.50974
														SOX10	2.18689	1.20676	1.88866
														SNAI2	8.59668	5.66006	7.95891
														NR2F1	28.4174	10.3182	25.2887
														TFAP2A	6.06948	9.60249	5.98977
