## Supplemental Table 9 for "A distant global control region is essential for normal expression of anterior *HOXA* genes during mouse and human craniofacial development"

### Sheet: README
Comparison of gene expression (RNA-seq data) in WT and INV cell lines at baseline (d0) and after differentiation to CNCCs (d5)
Related to Figure 4 Supplement 3, Figure 4 Supplement 4 and Figure 7
Top table	Gene expression change between d0 and d5 in WT and INV cell lines
Bottom table	Gene expression difference between WT and INV cell lines at d0 and at d5
specifically comparing expression in genes near the HOXA gene cluster and the putative GCR
Differences in change of gene expression was separately evaluated using one-sided t-tests with mu=1, where 1 is the expected value of fold change with no difference from d0 (top table) or WT (bottom table).

### Sheet: t-tests
	WT					INV
symbol	d0 mean	d5 mean	t-statistic	df	p-value	d0 mean	d5 mean	t-statistic	df	p-value
OSBPL3	1078.26	619.976	t = 9.1451	2.3225	0.007168	1111.56	701.348	t = 6.5779	3.997	0.002772
CYCS	6466.72	3272.96	t = 8.402	3.9686	0.001137	6975.6	3419.76	t = 5.3346	2.6081	0.01822
NPVF	0	0	NA	NA	NA	0.552875	0	t = 1.8629	2	0.2035
NFE2L3	7538.36	539.34	t = 12.294	2.0252	0.006252	9028.48	800.503	t = 16.924	3.5569	0.0001581
HNRNPA2B1	63976.6	62440.1	t = 0.26152	3.6778	0.8077	67017	61082.5	t = 1.6165	2.3331	0.2295
CBX3	9645.85	7332.36	t = 3.3653	2.6153	0.05335	9598.46	7527.51	t = 3.1509	2.1008	0.08232
SNX10	886.697	185.821	t = 20.272	3.957	3.8e-05	915.668	242.145	t = 8.267	3.7954	0.001461
SKAP2	164.717	401.558	t = -4.0448	2.0154	0.05532	177.61	471.383	t = -2.1538	2.0116	0.1634
HOTAIR	0	0.296262	t = -1	2	0.4226	0	0.957248	t = -1	2	0.4226
HOTAIRM1	0	1376.6	t = -10.961	2	0.008221	0.214091	1514.22	t = -10.048	2	0.00976
HOXA1	0	295.639	t = -7.8195	2	0.01596	0	331.565	t = -4.7284	2	0.04193
HOXA2	0	647.472	t = -9.6276	2	0.01062	1.01635	679.928	t = -21.065	2.004	0.002225
HOXA3	0	689.975	t = -3.2921	2	0.08119	0	1298.49	t = -3.8216	2	0.06216
HOXA4	0	40.2837	t = -3.8235	2	0.0621	0	90.7933	t = -2.7375	2	0.1116
HOXA5	0	16.9334	t = -4.0125	2	0.05687	0	55.6984	t = -1.8411	2	0.207
HOXA6	0	3.39517	t = -1.8671	2	0.2028	0	8.02812	t = -2.1088	2	0.1695
HOXA7	0.413794	213.238	t = -2.0807	2.0001	0.173	0	749.093	t = -1.9128	2	0.1959
HOXA9	0.392364	73.4746	t = -1.8947	2.0004	0.1986	0	696.233	t = -1.4479	2	0.2846
HOXA10	0	0	NA	NA	NA	0	0	NA	NA	NA
HOXA11	0	0	NA	NA	NA	0	0	NA	NA	NA
HOXA13	0	0	NA	NA	NA	0	0	NA	NA	NA
	d0					d5
symbol	WT	INV	t-statistic	df	p-value	WT	INV	t-statistic	df	p-value
OSBPL3	1078.26	1111.56	t = -0.71203	2.374	0.5399	619.976	701.348	t = -1.2535	3.9584	0.2789
CYCS	6466.72	6975.6	t = -0.74779	2.7856	0.5127	3272.96	3419.76	t = -0.41407	3.991	0.7001
NPVF	0	0.552875	t = -1.8629	2	0.2035	0	0	NA	NA	NA
NFE2L3	7538.36	9028.48	t = -2.1463	3.5931	0.1061	539.34	800.503	t = -0.93212	2.106	0.4454
HNRNPA2B1	63976.6	67017	t = -0.62834	2.186	0.5891	62440.1	61082.5	t = 0.27378	3.9995	0.7978
CBX3	9645.85	9598.46	t = 0.067997	2.597	0.9507	7332.36	7527.51	t = -0.30153	2.104	0.7902
SNX10	886.697	915.668	t = -0.42602	2.5148	0.7039	185.821	242.145	t = -0.9944	2.9709	0.394
SKAP2	164.717	177.61	t = -1.5748	2.9213	0.2158	401.558	471.383	t = -0.47111	2.7123	0.6728
HOTAIR	0	0	NA	NA	NA	0.296262	0.957248	t = -0.65964	2.3797	0.5676
HOTAIRM1	0	0.214091	-1	2	0.4226	1376.6	1514.22	t = -0.70157	3.8742	0.5228
HOXA1	0	0	NA	NA	NA	295.639	331.565	t = -0.45097	3.0722	0.6819
HOXA2	0	1.01635	-1	2	0.4226	647.472	679.928	t = -0.43526	2.8718	0.694
HOXA3	0	0	NA	NA	NA	689.975	1298.49	t = -1.5243	3.3294	0.216
HOXA4	0	0	NA	NA	NA	40.2837	90.7933	t = -1.4514	2.3996	0.2637
HOXA5	0	0	NA	NA	NA	16.9334	55.6984	t = -1.2691	2.0778	0.328
HOXA6	0	0	NA	NA	NA	3.39517	8.02812	t = -1.0981	2.8674	0.3557
HOXA7	0.413794	0	1	2	0.4226	213.238	749.093	t = -1.3239	2.2716	0.303
HOXA9	0.392364	0	1	2	0.4226	73.4746	696.233	t = -1.291	2.0257	0.3244
HOXA10	0	0	NA	NA	NA	0	0	NA	NA	NA
HOXA11	0	0	NA	NA	NA	0	0	NA	NA	NA
HOXA13	0	0	NA	NA	NA	0	0	NA	NA	NA
