## Supplemental Table 10 for "A distant global control region is essential for normal expression of anterior *HOXA* genes during mouse and human craniofacial development"

### Sheet: README
Weights and cleft counts from litters of mice assessed at E17.5

### Sheet: Sheet1
genotype	weight (g)	litter
KO	0.805	A		Average	stderr
WT	0.837	A	KO	0.763286	0.10034	n=7
Het	0.603	A	WT	0.829	0.0533667	n=3
KO	0.796	A	Het	0.764875	0.115475	n=8
KO	0.784	A
KO	0.716	A
Het	0.892	A
Het	0.884	A
KO	0.622	A
Het	0.78	B
Het	0.73	B
WT	0.83	B
WT	0.82	B
Het	0.65	B
KO	0.81	B
Het	0.85	B
KO	0.81	B
Het	0.73	B
Cleft count	from 5 litters
	Cleft	Total	Percent
WT	0	11	0
Het	1	16	6.25
Hom	6	11	54.5455
