## Supplemental Table 11 for "A distant global control region is essential for normal expression of anterior *HOXA* genes during mouse and human craniofacial development"

### Sheet: README
Sequences of gRNAs and screening primers for CRISPR/Cas9 editing in hESCs and mouse
gRNAs and primers designed by Cyagen
Related to Figure 4, Figure 4 Supplement 1, and Figure 7 Supplement 2

### Sheet: gRNA and screening primers
Human (hg19)
Name	Sequence	Strand	gRNA target	Forward Flanking Primer	Reverse Flanking Primer
HOXA_LCR_gRNA_1	CTCTGCGGAACAAAAGTCCCCGG	-	HOXA_LCR_gRNA_1	TGGCTGATTGTCACCAAGTG	TTCTTTAGCGTGAGCCAGTG
HOXA_LCR_gRNA_6	TCGTGTAGTAAAATACGAACTGG	+	HOXA_LCR_gRNA_6	CAAAGCCAGGTTTGAGGAAG	GCCAGAATGGTTTTCTGTGG
Mouse (mm9)
Name	Sequence	Strand	gRNA target	Forward Flanking Primer	Reverse Flanking Primer
HOXA_LCR_gRNA_1	TGAGATCACTGGCGACACTCTGG	-	Deletion caused by gRNA1/gRNA6	GTACACCGCTACGCCTGGTCAAC	GCTGTTATGTTACGGTGCTCCTTTG
HOXA_LCR_gRNA_6	CGGTGTAGTAAAATACGAACTGG	+
