## Supplemental Table 12 for "A distant global control region is essential for normal expression of anterior *HOXA* genes during mouse and human craniofacial development"

### Sheet: README
Primers used to prepare 4C-seq libraries
Mm=mouse
Hs=human
TruSeq_HT	primers used in second round of library prep PCR to add index
Related to Figure 5, Figure 5 Supplement 3

### Sheet: 4C primers
Supplemental Table 12- Primers used to prepare 4C-seq libraries (Mm=mouse, Hs=human)
Mm_Viewpoint1_NlaIII	ACACTCTTTCCCTACACGACGCTCTTCCGATCTAATGATTGCATTAAGCCATG
Mm_Viewpoint1_DpnII	GTGACTGGAGTTCAGACGTGTGCTCTTCCGATCTACACCCATAAACGTGACACT
Mm_Viewpoint2_NlaIII	ACACTCTTTCCCTACACGACGCTCTTCCGATCTCACAGAGTTCTAGGTGCATG
Mm_Viewpoint2_DpnII	GTGACTGGAGTTCAGACGTGTGCTCTTCCGATCTAGAACTGTAGCCTGTAGCCA
Mm_Viewpoint3_NlaIII	ACACTCTTTCCCTACACGACGCTCTTCCGATCTTCCAATCACAACAAGTCATG
Mm_Viewpoint3_DpnII	GTGACTGGAGTTCAGACGTGTGCTCTTCCGATCTGCTATCAAAGCCTTGGTTATT
Mm_Viewpoint4_NlaIII	ACACTCTTTCCCTACACGACGCTCTTCCGATCTGGGTTCTGAAACCATCCATG
Mm_Viewpoint4_DpnII	GTGACTGGAGTTCAGACGTGTGCTCTTCCGATCTACCTCAACCTAGCCCTCTT
Mm_Viewpoint5_NlaIII	ACACTCTTTCCCTACACGACGCTCTTCCGATCTCCACATAAATCAAGGCCATG
Mm_Viewpoint5_DpnII	GTGACTGGAGTTCAGACGTGTGCTCTTCCGATCTATGGCAGTTTTGGTTAGAAA
Mm_Viewpoint6_NlaIII	ACACTCTTTCCCTACACGACGCTCTTCCGATCTAGGAGGGAACCGAGTACATG
Mm_Viewpoint6_DpnII	GTGACTGGAGTTCAGACGTGTGCTCTTCCGATCTTTGAGGTTACAGCCCATTAT
Hs_Viewpoint1_NlaIII	ACACTCTTTCCCTACACGACGCTCTTCCGATCTAAATGGGATTAATGTCCATG
Hs_Viewpoint1_DpnII	GTGACTGGAGTTCAGACGTGTGCTCTTCCGATCTCAAAATTTCATAGGGCAGAG
Hs_Viewpoint2_NlaIII	ACACTCTTTCCCTACACGACGCTCTTCCGATCTAGCCTTTCTTATTGTTCATG
Hs_Viewpoint2_DpnII	GTGACTGGAGTTCAGACGTGTGCTCTTCCGATCTAGCAGAGAACAGGCTGATAA
Hs_Viewpoint3_NlaIII	ACACTCTTTCCCTACACGACGCTCTTCCGATCTGTTCGTCCCTCGTCTTCATG
Hs_Viewpoint3_DpnII	GTGACTGGAGTTCAGACGTGTGCTCTTCCGATCTCAGTGGTTCTAGAAGAATTTTG
Hs_Viewpoint4_NlaIII	ACACTCTTTCCCTACACGACGCTCTTCCGATCTAAAACTCACACCCAAACATG
Hs_Viewpoint4_DpnII	GTGACTGGAGTTCAGACGTGTGCTCTTCCGATCTGTAGAAGGAACCAAGAACCA
Hs_Viewpoint5_NlaIII	ACACTCTTTCCCTACACGACGCTCTTCCGATCTTTCTAATCAAGAGTGCCATG
Hs_Viewpoint5_DpnII	GTGACTGGAGTTCAGACGTGTGCTCTTCCGATCTAGATGAATTAAGATGTGGTG
Hs_Viewpoint6_NlaIII	ACACTCTTTCCCTACACGACGCTCTTCCGATCTAGGAGGGAACCAAGTACATG
Hs_Viewpoint6_DpnII	GTGACTGGAGTTCAGACGTGTGCTCTTCCGATCTTTGAGGTTACAGCCCATTAT
Truseq_HT_D501	AATGATACGGCGACCACCGAGATCTACACTATAGCCTACACTCTTTCCCTACACGACGCTCTTCCGATCT
Truseq_HT_D502	AATGATACGGCGACCACCGAGATCTACACATAGAGGCACACTCTTTCCCTACACGACGCTCTTCCGATCT
Truseq_HT_D503	AATGATACGGCGACCACCGAGATCTACACCCTATCCTACACTCTTTCCCTACACGACGCTCTTCCGATCT
Truseq_HT_D504	AATGATACGGCGACCACCGAGATCTACACGGCTCTGAACACTCTTTCCCTACACGACGCTCTTCCGATCT
TruSeq_HT_D701	CAAGCAGAAGACGGCATACGAGATCGAGTAATGTGACTGGAGTTCAGACGTGTGCTCTTCCGATCT
TruSeq_HT_D702	CAAGCAGAAGACGGCATACGAGATTCTCCGGAGTGACTGGAGTTCAGACGTGTGCTCTTCCGATCT
TruSeq_HT_D703	CAAGCAGAAGACGGCATACGAGATAATGAGCGGTGACTGGAGTTCAGACGTGTGCTCTTCCGATCT
TruSeq_HT_D704	CAAGCAGAAGACGGCATACGAGATGGAATCTCGTGACTGGAGTTCAGACGTGTGCTCTTCCGATCT
